# A sorghum Practical Haplotype Graph facilitates genome-wide imputation and cost-effective genomic prediction

**DOI:** 10.1101/775221

**Authors:** Sarah E. Jensen, Jean Rigaud Charles, Kebede Muleta, Peter Bradbury, Terry Casstevens, Santosh P. Deshpande, Michael A. Gore, Rajeev Gupta, Daniel C. Ilut, Lynn Johnson, Roberto Lozano, Zachary Miller, Punna Ramu, Abhishek Rathore, M. Cinta Romay, Hari D. Upadhyaya, Rajeev Varshney, Geoffrey P. Morris, Gael Pressoir, Edward S. Buckler, Guillaume P. Ramstein

**Affiliations:** Plant Breeding and Genetics Section, School of Integrative Plant Science, Cornell University, Ithaca, NY 14853; Chibas and Department of Agriculture and Environmental Sciences, Quisqueya University, Port-au-Prince, Haiti; Department of Agronomy, Kansas State University, Manhattan, Kansas; Institute for Genomic Diversity, Cornell University, Ithaca, NY 14853; International Crops Research Institute for the Semi-Arid Tropics (ICRISAT), Patancheru 502324, Telangana, India; United States Department of Agriculture-Agricultural Research Service, Robert W. Holley Center for Agriculture and Health, Ithaca, NY 14853

## Abstract

Successful management and utilization of increasingly large genomic datasets is essential for breeding programs to increase genetic gain and accelerate cultivar development. To help with data management and storage, we developed a sorghum Practical Haplotype Graph (PHG) pangenome database that stores all identified haplotypes and variant information for a given set of individuals. We developed two PHGs in sorghum, one with 24 individuals and another with 398 individuals, that reflect the diversity across genic regions of the sorghum genome. 24 founders of the Chibas sorghum breeding program were sequenced at low coverage (0.01x) and processed through the PHG to identify genome-wide variants. The PHG called SNPs with only 5.9% error at 0.01x coverage - only 3% lower than its accuracy when calling SNPs from 8x coverage sequence. Additionally, 207 progeny from the Chibas genomic selection (GS) training population were sequenced and processed through the PHG. Missing genotypes in the progeny were imputed from the parental haplotypes available in the PHG and used for genomic prediction. Mean prediction accuracies with PHG SNP calls range from 0.57-0.73 for different traits, and are similar to prediction accuracies obtained with genotyping-by-sequencing (GBS) or markers from sequencing targeted amplicons (rhAmpSeq). This study provides a proof of concept for using a sorghum PHG to call and impute SNPs from low-coverage sequence data and also shows that the PHG can unify genotype calls from different sequencing platforms. By reducing the amount of input sequence needed, the PHG has the potential to decrease the cost of genotyping for genomic selection, making GS more feasible and facilitating larger breeding populations that can capture maximum recombination. Our results demonstrate that the PHG is a useful research and breeding tool that can maintain variant information from a diverse group of taxa, store sequence data in a condensed but readily accessible format, unify genotypes from different genotyping methods, and provide a cost-effective option for genomic selection for any species.
