## Supplemental Table 1 for "A sorghum Practical Haplotype Graph facilitates genome-wide imputation and cost-effective genomic prediction"

Taxon name	Source	Race	Database		Mixed denotes an unknown mix of races
00-SB-FSDT427	CHIBAS	Caudatum	24-taxa/398-taxa		Blank race indicates completely unknown
BF-95-11-195	CHIBAS	Caudatum	24-taxa/398-taxa
C10-68-2	CHIBAS	Caudatum	24-taxa/398-taxa
C36-52-1	CHIBAS	Caudatum	24-taxa/398-taxa
CIR1-0G2-4G-1G-M-M	CHIBAS	Caudatum	24-taxa/398-taxa
CIR-2-7-3G-N-M-A27	CHIBAS	Caudatum	24-taxa/398-taxa
D1-370-DB-020	CHIBAS	Caudatum	24-taxa/398-taxa
D1-371-DA-088	CHIBAS	Caudatum	24-taxa/398-taxa
D20-422-DB-074	CHIBAS	Caudatum	24-taxa/398-taxa
D29-381-DA-091	CHIBAS	Caudatum	24-taxa/398-taxa
D30-391-DA-003	CHIBAS	Caudatum	24-taxa/398-taxa
D30-395-DB-054	CHIBAS	Caudatum	24-taxa/398-taxa
D33-404-DB-007	CHIBAS	Caudatum	24-taxa/398-taxa
D36-398-DB-083	CHIBAS	Caudatum	24-taxa/398-taxa
D38-413-DB-095	CHIBAS	Caudatum	24-taxa/398-taxa
D46-417-DB-022	CHIBAS	Caudatum	24-taxa/398-taxa
D47-362-DA-094	CHIBAS	Caudatum	24-taxa/398-taxa
D48-382-DB-055	CHIBAS	Caudatum	24-taxa/398-taxa
D9-331-DA-029	CHIBAS	Caudatum	24-taxa/398-taxa
DEKABES	CHIBAS	Caudatum	24-taxa/398-taxa
Papesek	CHIBAS	Caudatum	24-taxa/398-taxa
PCR-2-23C-1-M-1	CHIBAS	Caudatum	24-taxa/398-taxa
SANTO-275	CHIBAS	Caudatum	24-taxa/398-taxa
Wiley	CHIBAS	Caudatum	24-taxa/398-taxa
IS1004	ICRISAT	Durra	398-taxa
IS10302	ICRISAT	Caudatum	398-taxa
IS1212	ICRISAT	Bicolor-kafir	398-taxa
IS1219	ICRISAT	Bicolor-guinea	398-taxa
IS1233	ICRISAT	Bicolor	398-taxa
IS12697	ICRISAT	Bicolor	398-taxa
IS12937	ICRISAT	Kafir	398-taxa
IS12945	ICRISAT	Kafir	398-taxa
IS13294	ICRISAT	Bicolor-caudatum	398-taxa
IS13444	ICRISAT		398-taxa
IS13549	ICRISAT	Bicolor-caudatum	398-taxa
IS13809	ICRISAT		398-taxa
IS15401	ICRISAT		398-taxa
IS15466	ICRISAT	Caudatum	398-taxa
IS15744	ICRISAT	Caudatum-durra	398-taxa
IS15845	ICRISAT		398-taxa
IS15931	ICRISAT	Guinea	398-taxa
IS18484	ICRISAT		398-taxa
IS18758	ICRISAT	Caudatum-guinea	398-taxa
IS19153	ICRISAT	Caudatum-guinea	398-taxa
IS20740	ICRISAT	Bicolor	398-taxa
IS20743	ICRISAT	Bicolor	398-taxa
IS20956	ICRISAT	Caudatum-durra	398-taxa
IS21055	ICRISAT		398-taxa
IS21219	ICRISAT		398-taxa
IS21645	ICRISAT	Guinea	398-taxa
IS22294	ICRISAT	Kafir	398-taxa
IS23216	ICRISAT	Bicolor-caudatum	398-taxa
IS23496	ICRISAT		398-taxa
IS23514	ICRISAT	Caudatum	398-taxa
IS23520	ICRISAT		398-taxa
IS23521	ICRISAT	Caudatum-guinea	398-taxa
IS23590	ICRISAT	Caudatum-guinea	398-taxa
IS23684	ICRISAT	Guinea	398-taxa
IS23891	ICRISAT	Durra	398-taxa
IS2391	ICRISAT		398-taxa
IS23992	ICRISAT	Caudatum	398-taxa
IS24139	ICRISAT	Guinea	398-taxa
IS24503	ICRISAT	Bicolor	398-taxa
IS24939	ICRISAT	Bicolor	398-taxa
IS24953	ICRISAT	Caudatum-guinea	398-taxa
IS25395	ICRISAT		398-taxa
IS25989	ICRISAT	Guinea	398-taxa
IS26694	ICRISAT	Caudatum	398-taxa
IS26737	ICRISAT	Kafir	398-taxa
IS27034	ICRISAT	Durra	398-taxa
IS27557	ICRISAT	Guinea	398-taxa
IS27697	ICRISAT	Guinea	398-taxa
IS27786	ICRISAT	Bicolor-durra	398-taxa
IS28141	ICRISAT	Caudatum-durra	398-taxa
IS28449	ICRISAT	Caudatum-guinea	398-taxa
IS28614	ICRISAT	Caudatum-durra	398-taxa
IS28747	ICRISAT	Caudatum-durra	398-taxa
IS29091	ICRISAT	Caudatum-durra	398-taxa
IS29187	ICRISAT	Caudatum-durra	398-taxa
IS29335	ICRISAT	Caudatum	398-taxa
IS2940	ICRISAT		398-taxa
IS29415	ICRISAT		398-taxa
IS29714	ICRISAT	Durra-kafir	398-taxa
IS302	ICRISAT		398-taxa
IS30383	ICRISAT	Bicolor-caudatum	398-taxa
IS30400	ICRISAT	Bicolor-caudatum	398-taxa
IS30450	ICRISAT	Bicolor-caudatum	398-taxa
IS30460	ICRISAT	Caudatum	398-taxa
IS30508	ICRISAT	Bicolor-caudatum	398-taxa
IS30536	ICRISAT	Bicolor-caudatum	398-taxa
IS31651	ICRISAT	Caudatum	398-taxa
IS31681	ICRISAT	Bicolor	398-taxa
IS31714	ICRISAT	Caudatum-durra	398-taxa
IS33023	ICRISAT	Guinea	398-taxa
IS33844	ICRISAT	Durra	398-taxa
IS33891	ICRISAT		398-taxa
IS33892	ICRISAT		398-taxa
IS3541	ICRISAT		398-taxa
IS3693	ICRISAT		398-taxa
IS3923	ICRISAT		398-taxa
IS3924	ICRISAT		398-taxa
IS4515	ICRISAT	Durra	398-taxa
IS4698	ICRISAT	Durra	398-taxa
IS473	ICRISAT	Guinea-kafir	398-taxa
IS4776	ICRISAT	Durra	398-taxa
IS5301	ICRISAT	Caudatum-guinea	398-taxa
IS5424	ICRISAT		398-taxa
IS602	ICRISAT	Bicolor	398-taxa
IS6354	ICRISAT	Durra	398-taxa
IS6928	ICRISAT	Caudatum-guinea	398-taxa
IS7131	ICRISAT	Caudatum-durra	398-taxa
IS7679	ICRISAT	Guinea	398-taxa
IS8193	ICRISAT		398-taxa
IS8571	ICRISAT		398-taxa
IS8774	ICRISAT	Durra-kafir	398-taxa
IS8965	ICRISAT		398-taxa
IS9108	ICRISAT	Caudatum	398-taxa
IS9302	ICRISAT		398-taxa
IS9321	ICRISAT		398-taxa
IS9323	ICRISAT		398-taxa
IS9447	ICRISAT		398-taxa
IS9468	ICRISAT	Kafir	398-taxa
IS9830	ICRISAT	Caudatum	398-taxa
Ai4	Mace et al., 2013	Mixed*	398-taxa
B35	Mace et al., 2013	Mixed (durra)	398-taxa
B923296	Mace et al., 2013	Mixed	398-taxa
B963676	Mace et al., 2013	Mixed	398-taxa
Cherekit-IBC-E-460	Mace et al., 2013	Unknown	398-taxa
drummondii-PI330272	Mace et al., 2013	Wild	398-taxa
Greenleaf	Mace et al., 2013	Bicolor	398-taxa
EarlyHegari	Mace et al., 2013	Caudatum	398-taxa
IBC-E-38432	Mace et al., 2013	Durra	398-taxa
ICSV745	Mace et al., 2013	Mixed	398-taxa
IS3614-2	Mace et al., 2013	Guinea	398-taxa
IS8525	Mace et al., 2013	Kafir	398-taxa
IS9710	Mace et al., 2013	Caudatum	398-taxa
Karper669	Mace et al., 2013	Mixed	398-taxa
Kilo-IBC-E-382	Mace et al., 2013	Unknown	398-taxa
KS115	Mace et al., 2013	Durra-caudatum	398-taxa
LR9198	Mace et al., 2013	Mixed	398-taxa
M35-1	Mace et al., 2013	Durra	398-taxa
Macia	Mace et al., 2013	Mixed (caudatum)	398-taxa
Malisor84-7	Mace et al., 2013	Mixed	398-taxa
PI226096	Mace et al., 2013	Bicolor	398-taxa
PI525695	Mace et al., 2013	Margaritiferum	398-taxa
PI563516	Mace et al., 2013	Durra-caudatum	398-taxa
PI585749	Mace et al., 2013	Durra (durra-bicolor)	398-taxa
PI586430	Mace et al., 2013	Margaritiferum	398-taxa
propinquum-369-1	Mace et al., 2013	Wild	398-taxa
propinquum-369-2	Mace et al., 2013	Wild	398-taxa
QL12	Mace et al., 2013	Mixed	398-taxa
R931945-2-2	Mace et al., 2013	Mixed	398-taxa
Rio	Mace et al., 2013	Kafir	398-taxa
RTx7000	Mace et al., 2013	Kafir-caudatum	398-taxa
SC103-14E	Mace et al., 2013	Guinea-caudatum	398-taxa
SC108C	Mace et al., 2013	Caudatum	398-taxa
SC170-6-8	Mace et al., 2013	Caudatum	398-taxa
SC23	Mace et al., 2013	Durra	398-taxa
SC237-14E	Mace et al., 2013	Caudatum	398-taxa
SC326-6	Mace et al., 2013	Caudatum-bicolor	398-taxa
SC35C	Mace et al., 2013	Durra	398-taxa
SC56-14E	Mace et al., 2013	Caudatum-nigricans	398-taxa
SC62C	Mace et al., 2013	Mixed	398-taxa
verticilliflorum-AusTRCF-317961	Mace et al., 2013	Wild	398-taxa
verticilliflorum-PI300119	Mace et al., 2013	Wild	398-taxa
Yik-solate-IBC-E	Mace et al., 2013	Unknown	398-taxa
Zengada-IBC-E-308	Mace et al., 2013	Wild	398-taxa
NSL102183	TERRA	Caudatum	398-taxa
NSL365694	TERRA	Kafir	398-taxa
NSL365712	TERRA	Durra	398-taxa
NSL50448	TERRA	Guinea	398-taxa
NSL50449	TERRA	Guinea	398-taxa
NSL50464	TERRA	Guinea	398-taxa
NSL50499	TERRA	Guinea	398-taxa
NSL50613	TERRA	Guinea	398-taxa
NSL50614	TERRA	Guinea	398-taxa
NSL50649	TERRA	Guinea	398-taxa
NSL50663	TERRA	Guinea	398-taxa
NSL50685	TERRA	Guinea	398-taxa
NSL50716	TERRA	Guinea	398-taxa
NSL50748	TERRA	Guinea	398-taxa
NSL50843	TERRA	Guinea	398-taxa
NSL51356	TERRA	Kafir	398-taxa
NSL51902	TERRA	Caudatum	398-taxa
NSL51959	TERRA	Caudatum	398-taxa
NSL51963	TERRA	Caudatum	398-taxa
NSL51969	TERRA	Caudatum	398-taxa
NSL51981	TERRA	Guinea	398-taxa
NSL52282	TERRA	Kafir	398-taxa
NSL54114	TERRA	Guinea	398-taxa
NSL54141	TERRA	Guinea	398-taxa
NSL54162	TERRA	Guinea	398-taxa
NSL54165	TERRA	Guinea	398-taxa
NSL54175	TERRA	Guinea	398-taxa
NSL54184	TERRA	Guinea	398-taxa
NSL54221	TERRA	Guinea	398-taxa
NSL54222	TERRA	Guinea	398-taxa
NSL54231	TERRA		398-taxa
NSL54236	TERRA	Guinea	398-taxa
NSL54297	TERRA	Caudatum	398-taxa
NSL54318	TERRA	Guinea	398-taxa
NSL54577	TERRA	Durra (durra-bicolor)	398-taxa
NSL54591	TERRA	Durra	398-taxa
NSL54705	TERRA		398-taxa
NSL54779	TERRA	Durra	398-taxa
NSL55032	TERRA	Durra	398-taxa
NSL55671	TERRA	Durra	398-taxa
NSL55725	TERRA	Durra	398-taxa
NSL55731	TERRA	Durra	398-taxa
NSL55749	TERRA	Caudatum	398-taxa
NSL67916	TERRA	Durra	398-taxa
NSL67921	TERRA	Durra	398-taxa
PI147828	TERRA	Durra	398-taxa
PI147838	TERRA	Durra	398-taxa
PI147933	TERRA	Durra	398-taxa
PI147937	TERRA	Durra	398-taxa
PI147938	TERRA	Dura	398-taxa
PI147939	TERRA	Durra	398-taxa
PI148083	TERRA	Durra	398-taxa
PI148084-1	TERRA	Durra	398-taxa
PI148084-2	TERRA	Durra	398-taxa
PI148084	TERRA	Durra	398-taxa
PI148086	TERRA	Durra	398-taxa
PI148089-1	TERRA	Durra	398-taxa
PI148089-2	TERRA	Durra	398-taxa
PI148101	TERRA	Durra	398-taxa
PI148114	TERRA	Durra	398-taxa
PI149831	TERRA	Caudatum	398-taxa
PI151198	TERRA	Durra	398-taxa
PI152594	TERRA	Durra	398-taxa
PI152636	TERRA	Caudatum	398-taxa
PI152654	TERRA		398-taxa
PI152702	TERRA	Caudatum	398-taxa
PI152705	TERRA	Caudatum	398-taxa
PI152730	TERRA	Caudatum	398-taxa
PI152748	TERRA	Caudatum	398-taxa
PI153824	TERRA	Caudatum	398-taxa
PI153844	TERRA	Caudatum	398-taxa
PI153852	TERRA	Caudatum	398-taxa
PI153860	TERRA	Caudatum	398-taxa
PI185458	TERRA		398-taxa
PI221624	TERRA	Guinea	398-taxa
PI221651	TERRA	Guinea	398-taxa
PI221662	TERRA	Durra	398-taxa
PI248317	TERRA	Durra	398-taxa
PI267542	TERRA	Guinea	398-taxa
PI267614	TERRA	Guinea	398-taxa
PI267643	TERRA	Durra	398-taxa
PI267650	TERRA	Durra	398-taxa
PI267653	TERRA	Durra	398-taxa
PI276770	TERRA	Durra	398-taxa
PI276773	TERRA	Durra	398-taxa
PI276785	TERRA	Durra	398-taxa
PI276787	TERRA	Durra	398-taxa
PI276789	TERRA	Durra	398-taxa
PI276790	TERRA	Durra	398-taxa
PI276800	TERRA	Durra	398-taxa
PI276801-1	TERRA	Caudatum	398-taxa
PI276803	TERRA	Durra	398-taxa
PI276806	TERRA	Durra	398-taxa
PI276816	TERRA	Durra	398-taxa
PI276820	TERRA	Durra	398-taxa
PI276823	TERRA	Durra	398-taxa
PI276830	TERRA	Durra	398-taxa
PI276853A	TERRA	Durra	398-taxa
PI282857	TERRA	Guinea	398-taxa
PI285039	TERRA	Caudatum	398-taxa
PI285042-1	TERRA	Caudatum	398-taxa
PI285042-2	TERRA	Caudatum	398-taxa
PI285043	TERRA	Guinea	398-taxa
PI291231	TERRA	Durra	398-taxa
PI291239	TERRA	Durra	398-taxa
PI291240	TERRA	Durra	398-taxa
PI297117	TERRA	Caudatum	398-taxa
PI329597	TERRA	Durra	398-taxa
PI329707	TERRA	Durra	398-taxa
PI329719	TERRA	Durra	398-taxa
PI329836	TERRA	Caudatum	398-taxa
PI329915	TERRA	Durra	398-taxa
PI330070-1	TERRA	Durra	398-taxa
PI330095	TERRA	Durra	398-taxa
PI330098	TERRA	Durra	398-taxa
PI330877	TERRA	Durra	398-taxa
PI330886	TERRA	Durra	398-taxa
PI330887	TERRA	Durra	398-taxa
PI330897	TERRA	Durra	398-taxa
PI383856	TERRA	Caudatum	398-taxa
PI505705	TERRA	Kafir	398-taxa
PI522160	TERRA		398-taxa
PI524948-1	TERRA	Kafir	398-taxa
PI525059	TERRA	Caudatum	398-taxa
PI562715	TERRA		398-taxa
PI562963	TERRA	Caudatum	398-taxa
PI563006	TERRA	Guinea	398-taxa
PI563023	TERRA	Guinea	398-taxa
PI563509	TERRA	Durra	398-taxa
PI570712	TERRA	Caudatum	398-taxa
PI570813	TERRA	Durra	398-taxa
PI570916	TERRA	Caudatum	398-taxa
PI570928	TERRA	Caudatum	398-taxa
PI570969	TERRA	Caudatum	398-taxa
PI571001	TERRA	Caudatum	398-taxa
PI571020	TERRA	Durra	398-taxa
PI571022	TERRA	Caudatum	398-taxa
PI586792	TERRA	Caudatum	398-taxa
PI609612	TERRA		398-taxa
PI647743	TERRA	Durra	398-taxa
PI647745	TERRA	Durra	398-taxa
PI651102	TERRA	Kafir	398-taxa
PI651113	TERRA	Guinea	398-taxa
PI651116	TERRA	Guinea	398-taxa
PI651124	TERRA	Guinea	398-taxa
PI651131	TERRA	Guinea	398-taxa
PI651141	TERRA	Guinea	398-taxa
PI651167	TERRA	Guinea	398-taxa
PI651168	TERRA	Durra	398-taxa
PI651178	TERRA	Guinea	398-taxa
PI651187	TERRA	Guinea	398-taxa
PI660555	TERRA	Kafir	398-taxa
PI660556	TERRA	Guinea	398-taxa
PI660559	TERRA	Guinea	398-taxa
PI660560-1	TERRA	Guinea	398-taxa
PI660562	TERRA	Guinea	398-taxa
PI660564	TERRA	Guinea	398-taxa
PI660565	TERRA	Guinea	398-taxa
PI660566	TERRA	Guinea	398-taxa
PI660571	TERRA	Caudatum	398-taxa
PI660580	TERRA	Caudatum	398-taxa
PI660582	TERRA	Caudatum	398-taxa
PI660585	TERRA	Caudatum	398-taxa
PI660587	TERRA	Caudatum	398-taxa
PI660590	TERRA	Guinea	398-taxa
PI660592	TERRA	Kafir	398-taxa
PI660595	TERRA	Guinea	398-taxa
PI660597	TERRA	Caudatum	398-taxa
PI660602	TERRA	Guinea	398-taxa
PI660606	TERRA	Caudatum	398-taxa
PI660608	TERRA	Kafir	398-taxa
PI660612	TERRA	Durra	398-taxa
PI660615	TERRA	Durra	398-taxa
PI660616	TERRA	Durra	398-taxa
PI660618	TERRA	Durra	398-taxa
PI660631	TERRA	Guinea	398-taxa
PI660640	TERRA	Caudatum	398-taxa
PI660643	TERRA	Caudatum	398-taxa
PI660645	TERRA	Caudatum	398-taxa
PI665071	TERRA	Kafir	398-taxa
PI665072	TERRA	Kafir	398-taxa
PI665073	TERRA	Kafir	398-taxa
PI665074	TERRA	Guinea	398-taxa
PI665075	TERRA	Guinea	398-taxa
PI665076	TERRA	Guinea	398-taxa
PI665079	TERRA	Guinea	398-taxa
PI665080	TERRA	Guinea	398-taxa
PI665081	TERRA	Durra	398-taxa
PI665083	TERRA	Guinea	398-taxa
PI665085	TERRA	Guinea	398-taxa
PI665088	TERRA	Guinea	398-taxa
PI665091	TERRA	Durra	398-taxa
PI665092	TERRA	Kafir	398-taxa
PI665093	TERRA	Kafir	398-taxa
PI665097	TERRA	Caudatum	398-taxa
PI665098	TERRA	Caudatum	398-taxa
PI665103	TERRA	Guinea	398-taxa
PI665104	TERRA	Guinea	398-taxa
PI665107	TERRA	Kafir	398-taxa
PI665108	TERRA	Kafir	398-taxa
PI665110	TERRA	Guinea	398-taxa
PI665111	TERRA	Guinea	398-taxa
PI665112	TERRA	Caudatum	398-taxa
PI665114	TERRA	Caudatum	398-taxa
PI665116	TERRA	Durra	398-taxa
PI665117	TERRA	Caudatum	398-taxa
PI665118	TERRA	Durra	398-taxa
PI665121	TERRA	Durra	398-taxa
PI665123	TERRA	Durra	398-taxa
PI665124	TERRA	Durra	398-taxa
PI665125	TERRA	Kafir	398-taxa
PI665126	TERRA	Durra	398-taxa
PI665129	TERRA	Durra	398-taxa
PI665133	TERRA	Durra	398-taxa
PI665137	TERRA	Durra	398-taxa
PI665138	TERRA	Durra	398-taxa
PI665141	TERRA	Durra	398-taxa
PI665142	TERRA	Durra	398-taxa
PI665143	TERRA	Durra	398-taxa
PI665144	TERRA	Caudatum	398-taxa
PI665145	TERRA	Durra	398-taxa
PI665146	TERRA		398-taxa
PI665147	TERRA	Durra	398-taxa
PI665148	TERRA	Durra	398-taxa
PI665150	TERRA	Durra	398-taxa
PI665153	TERRA	Durra	398-taxa
PI665154	TERRA	Durra	398-taxa
PI665156	TERRA	Kafir	398-taxa
PI665159	TERRA	Caudatum	398-taxa
PI665160	TERRA	Caudatum	398-taxa
PI665170	TERRA	Guinea	398-taxa
